# Lack of evidence supporting transgenerational effects of non-transmitted paternal alleles on the murine transcriptome

**DOI:** 10.1101/2022.12.23.521797

**Authors:** Rodrigo Gularte-Mérida, Carole Charlier, Michel Georges

## Abstract

Transgenerational genetic effects are defined as the effects of untransmitted parental alleles on the phenotype of their offspring. Well-known transgenerational genetic effects, in humans and other mammals, are the effects of a parental genotype on the nurturing ability of the parents, coined “genetic nurture”. However, there exist examples of transgenerational genetic effects in model organisms that are independent of nurturing effects and support the epigenetic transmission of a memory of the parental genotype possibly mediated by small RNA species. To test whether such transgenerational epigenetic effects might exist in mammals, we generated 833 isogenic C57BL/6J (B6) mice that differed only by the presence in the genome of their sire of one copy of four A/J chromosomes (MMU 15, 17, 19 or X). We measured 25 anatomical traits and performed RNA-Seq on five distinct tissues (heart, liver, pituitary, whole embryo, and placenta). There was no evidence of a significant effect from untransmitted A/J sire chromosome alleles, whether on anatomical traits or gene expression level. We observed an effect on *Mid1* expression levels in multiple tissues, but this was shown to be due to a de novo mutation that occurred in one of the sire lines. We conclude that transgenerational epigenetic memory of non-transmitted paternal alleles - if it exists - is uncommon in mice and likely other mammals.
