## Supplementary Table S1 for "Lack of evidence supporting transgenerational effects of non-transmitted paternal alleles on the murine transcriptome"

### Sheet: N
Supplementary Table S1. Number of male mice genotyped and phenotyped from each experimental cross, and respective comparison of recombination rates to WI and MGI backcrosses
1Strain	2B6/B6 NR	3A/B6 NR	4B6/_Rec	5Total	6Chromosome Length (cM)	7NR	8RR	9WI				14MGI
								10NR	11E{NR}	12E{A/_Rec}	13p-value	15RR	16E{NR}	17E{A/_Rec}	18p-value
Original Backcross (2012)
B6.A-15 N2	73	76	156	305	59.8	0.24 - 0.25	0.511475	0.27	164.7	140.3	0.4266	0.6	122	183	0.0993
B6.A-17 N2	51	51	112	214	52.6	0.24	0.523364	0.2	85.6	128.4	0.3013	0.59	87.74	126.26	0.3946
B6.A-19 N2	56	49	134	239	49.5	0.21 - 0.23	0.560669	0.22	105.16	133.84	0.8929	0.87	31.07	207.93	1 x 10-14
B6.A-X F1§	43	-	2	45	72.5
B6.C	67	-	-	67
Total N2.I	290	176	404	870
Embryo Backcross (Late 2012)
B6.A-15 N2	25	22	39	86	59.8	0.26 - 0.29	0.453488	0.27	46.44	39.56	0.9608	0.6	34.4	51.6	0.1445
B6.A-17 N2	21	23	47	91	52.6	0.23 - 0.25	0.516484	0.2	36.4	54.6	0.5305	0.59	37.31	53.69	0.5305
B6.A-19 N2	32	26	40	98	49.5	0.27 - 0.33	0.408163	0.22	43.12	54.88	0.1022	0.87	12.74	85.26	1 x 10-11
B6.A-X F1§	56	-	0	56	72.5
B6.C	30	-	-	30
Total N2.II	164	71	126	361
Replication Backcross (2013)
B6.A-15 N2	0	0	0	0	59.8	-	-	-	-	-	-	-	-	-	-
B6.A-17 N2	38	45	135	218	52.6	0.17 - 0.21	0.619266	0.2	87.2	130.8	0.7812	0.59	89.38	128.62	0.7518
B6.A-19 N2	19	23	52	94	49.5	0.20 - 0.24	0.553191	0.22	41.36	52.64	0.9209	0.87	12.22	81.78	1 x 10-6
B6.A-X F1§	98	1	0	99	72.5
B6.C	89	0	0	89
Total N2.III	244	69	187	500
Persistance N3 Backcross (2012-2013)
B6.A-15 N3	25	-	-	25	59.8
B6.A-17 N3	22	-	-	22	52.6
B6.A-19 N3	29	-	-	29	49.5
B6.A-X N2§	23	-	-	23	72.5
B6.C	20	-	-	20
Total N3.IV	119			119
Grand Total	958	389	849	2196
1: Strain population 2: Number of non-recombinant B6/B6 isogenic male mice 3: Number of non-recombinant male mice heterozygous A/B6 for the complete chromosome 4: Number of recombinant male mice
5: Total number of male mice produced for each strain 6: Chromosome length in cM 7: Observed non-recombinant chromosome rate for one allele 8: Observed chromosome average recombination rate
9: Fischer exact test comparing our results to those of Nadeau et al. (2000) 10: Non-recombinant rate from Nadeau et al. (2000) 11,12: Expected number of B6/B6 non-recombinant, and recombinant mice based on the results of Nadeau et al (2000)
13: P-value of observed vs expected number of recombinant and non-recombinant mice from Nadeau et al (2000) 14: Fischer exact test comparing our results to those of Cox et al (2009) 15: Chromosome recombination rate
from Cox et al. (2009) 16,17: Expected B6/B6 non-recombinants, and recombinant mice based on RR from Cox et al. (2009) 18: P-value of observed vs. expeced number of recombinant non-recombinant mice from Cox et al (2009)
§: Recombination events were within XY-PAR
