## Supplementary Table S4 for "Lack of evidence supporting transgenerational effects of non-transmitted paternal alleles on the murine transcriptome"

### Sheet: Phenotypic Summary
Supplementary Table S4. Means ± SE for body weights, growth, body length, and body composition traits measured in isogenic B6/B6 N2 mice derived from sires with different genotypes
	Discovery Backcross ( Cohort I )																					Replicate Backcross ( Cohort III )																N3 (Cohort IV)
Trait	B6.A-15 N2				B6.A-17 N2				B6.A-19 N2				B6.A-X F1		B6.C		2p-value (Isogenic Comparison *N2 vs B6.C)					B6.A-17 N2				B6.A-19 N2				B6.A-X F1		B6.C		2p-value (Isogenic Comparison *N2 vs B6.C)				B6.A-15 N3		B6.A-17 N3		B6.A-19 N3		B6.A-X		B6.C
	B6/B6	A/B6	1p-value		B6/B6	A/B6	1p-value		B6/B6	A/B6	1p-value		B6/B6		B6/B6		B6.A-15 N2	B6.A-17 N2	B6.A-19 N2	B6.A-X F1		B6/B6	A/B6	1p-value		B6/B6	A/B6	1p-value		B6/B6		B6/B6		B6.A-17 N2	B6.A-19 N2	B6.A-X F1		B6/B6	3p-value	B6/B6	3p-value	B6/B6	3p-value	B6/B6	3p-value	B6/B6
Body weight and Growth traits
Body Weight at 30 d (g)	14.709 ± 0.3752	14.237 ± 0.5250	0.157446		14.194 ± 0.4973	14.202 ± 0.4744	0.981938		14.552 ± 0.7270	14.985 ± 0.6452	0.389987		13.992 ± 0.6679		14.791 ± 0.4030		0.99926	0.509	0.96608	0.26133		14.864 ± 0.7355	14.683 ± 0.6303	0.157446		16.073 ± 0.5760	15.676 ± 0.5971	0.981938		16.223 ± 0.5188		15.512 ± 0.4467		0.447498	0.75776	0.147999		15.966 ± 0.5268	0.165	14.192 ± 0.6472	0.996	15.746 ± 0.7431	0.279	15.043 ± 1.2580	0.912	14.455 ± 0.6454
Body Weight at 40 d (g)	20.013 ± 0.3480	19.833 ± 0.4131	0.51893		19.499 ± 0.4434	19.411 ± 0.3674	0.766329		20.072 ± 0.5033	20.276 ± 0.5289	0.584775		19.483 ± 0.4865		20.405 ± 0.3280		0.607463	0.018019	0.769346	0.025304		19.801 ± 0.5862	19.508 ± 0.5102	0.51893		20.747 ± 0.4727	20.238 ± 0.4459	0.766329		21.045 ± 0.3561		20.025 ± 0.3917		0.885156	0.14675	0.000721563		19.950 ± 0.4568	0.0014	19.041 ± 0.6208	0.426	19.847 ± 0.4378	0.0023	19.531 ± 0.5950	0.0396	18.264 ± 0.7153
Body Weight at 50 d (g)	23.098 ± 0.3430	23.224 ± 0.3707	0.628457		22.543 ± 0.4446	22.280 ± 0.3678	0.373426		23.277 ± 0.5209	23.388 ± 0.5383	0.773373		22.476 ± 0.5084		23.225 ± 0.4241		0.99261	0.19988	0.99981	0.16663		22.347 ± 0.4971	22.404 ± 0.4896	0.628457		23.442 ± 0.4538	22.939 ± 0.5643	0.373426		23.839 ± 0.3381		22.712 ± 0.3842		0.610241	0.0914957	3.37474e-05		22.933 ± 0.5275	0.0055	22.290 ± 0.6923	0.215	22.539 ± 0.4823	0.0486	22.169 ± 0.7043	0.3192	21.193 ± 0.8396
Body Weight at 60 d (g)	25.097 ± 0.3954	25.458 ± 0.3595	0.187707		24.552 ± 0.4796	24.191 ± 0.4387	0.278482		25.296 ± 0.4969	25.138 ± 0.5328	0.671082		24.219 ± 0.4650		25.134 ± 0.3815		0.999938	0.35102	0.984425	0.048175		24.066 ± 0.5391	24.116 ± 0.4544	0.187707		25.148 ± 0.5663	24.443 ± 0.6532	0.278482		25.525 ± 0.3330		24.531 ± 0.4123		0.42593	0.12217	0.000848816		24.734 ± 0.4502	0.027	24.017 ± 0.7535	0.626	24.114 ± 0.5828	0.438	24.237 ± 0.4584	0.334	23.332 ± 0.6263
Weight Gain 30 - 40 d (g)	5.462 ± 0.2663	5.651 ± 0.2977	0.359251		5.304 ± 0.3610	5.209 ± 0.3315	0.703318		5.519 ± 0.4551	5.291 ± 0.3847	0.460329		5.491 ± 0.3656		5.614 ± 0.2707		0.96243	0.70663	0.9944	0.98919		4.937 ± 0.3255	4.825 ± 0.3166	0.359251		4.674 ± 0.4625	4.562 ± 0.4735	0.703318		4.831 ± 0.2519		4.513 ± 0.2650		0.26387	0.91056	0.28197		3.984 ± 0.4019	1	4.849 ± 0.3670	0.4	4.102 ± 0.6681	0.98	4.488 ± 1.1040	0.77	3.809 ± 0.7173
Weight Gain 40 - 50 d (g)	3.127 ± 0.2049	3.334 ± 0.2473	0.215584		3.044 ± 0.2846	2.869 ± 0.2397	0.356968		3.206 ± 0.2771	3.112 ± 0.2677	0.63613		2.993 ± 0.2780		2.820 ± 0.2284		0.35844	0.71679	0.16732	0.88867		2.546 ± 0.1986	2.896 ± 0.2962	0.215584		2.695 ± 0.3170	2.701 ± 0.3458	0.356968		2.794 ± 0.1807		2.687 ± 0.1631		0.78763	0.99836	0.81208		2.983 ± 0.2495	1	3.248 ± 0.5174	0.86	2.692 ± 0.2931	0.94	2.638 ± 0.4716	0.89	2.929 ± 0.3791
Weight Gain 50 - 60 d (g)	2.153 ± 0.1944	2.282 ± 0.2053	0.373531		2.009 ± 0.2358	1.911 ± 0.2960	0.612314		2.019 ± 0.2178	1.750 ± 0.2304	0.0997429		1.742 ± 0.3007		1.909 ± 0.1921		0.45065	0.97037	0.95315	0.85573		1.719 ± 0.2482	1.711 ± 0.2020	0.373531		1.706 ± 0.2261	1.503 ± 0.1928	0.612314		1.631 ± 0.1418		1.819 ± 0.1719		0.87851	0.99569	0.28523		1.801 ± 0.3103	0.85	1.727 ± 0.3635	0.75	1.575 ± 0.4233	0.42	2.067 ± 0.4556	1	2.139 ± 0.5108
Post-Weaning Weight Gain (g)	10.388 ± 0.4659	11.158 ± 0.4098	0.0159288		10.358 ± 0.4789	9.988 ± 0.4870	0.291781		10.744 ± 0.6483	10.153 ± 0.5227	0.174035		10.227 ± 0.6630		10.344 ± 0.4068		0.99994	1	0.80786	0.99837		9.202 ± 0.5446	9.432 ± 0.4913	0.0159288		9.075 ± 0.7211	8.767 ± 0.5926	0.291781		9.179 ± 0.3620		9.019 ± 0.3748		0.95512	0.98161	0.9309		8.769 ± 0.4649	1	9.825 ± 0.5748	0.635	8.369 ± 0.7499	0.934	9.194 ± 1.2579	0.99	8.877 ± 0.7553
Embryo Weight (g)	0.151 ± 0.00933	0.142 ± 0.00451	0.1167		0.145 ± 0.00502	0.145 ± 0.00971	0.9899		0.152 ± 0.00985	0.158 ± 0.00941	0.4147		0.147 ± 0.00757		0.145 ± 0.00393		0.9244	0.9999	0.7768	0.9969
Placenta (g)	0.0714 ± 0.00459	0.0718 ± 0.00455	0.9092		0.0737 ± 0.00472	0.0719 ± 0.0052	0.6229		0.0721 ± 0.00416	0.0721 ± 0.00483	0.983		0.0661 ± 0.00313		0.0715 ± 0.00472		1	0.96288	0.9998	0.2702
Body Length traits
Nasal - Anal Length (mm)	93.847 ± 0.4821	93.740 ± 0.4556	0.751163		93.612 ± 0.5989	93.408 ± 0.6489	0.651607		93.800 ± 0.5392	93.939 ± 0.6298	0.742124		93.500 ± 0.5325		93.778 ± 0.4867		0.99964	0.99263	1	0.96402		94.816 ± 0.5767	95.262 ± 0.6339	0.751163		95.474 ± 0.8123	95.391 ± 0.8334	0.651607		96.105 ± 0.4453		94.640 ± 0.5657		0.986394	0.242561	0.000124348		93.560 ± 0.5667	0.886	93.318 ± 0.9154	0.963	95.200 ± 1.7616	0.059	93.913 ± 0.6150	0.712	92.643 ± 1.0796
Nasal - Tail Length (mm)	173.347 ± 0.8968	174.014 ± 0.9164	0.310131		173.306 ± 1.1978	173.224 ± 1.0418	0.919929		174.309 ± 1.1916	174.286 ± 1.2574	0.978956		173.361 ± 1.3484		173.349 ± 0.9315		1	1	0.70759	1		173.684 ± 1.2933	175.238 ± 1.1410	0.310131		176.632 ± 1.5877	175.826 ± 2.3787	0.919929		176.211 ± 1.0469		174.416 ± 0.8797		0.864448	0.536667	0.023533		173.680 ± 1.0659	0.536	173.409 ± 1.4340	0.3838	174.967 ± 1.0400	0.9997	175.696 ± 0.9008	0.9789	175.143 ± 1.5218
Femur Length (mm)	14.622 ± 0.0541	14.702 ± 0.0614	0.0566174		14.595 ± 0.0763	14.593 ± 0.0737	0.970175		14.713 ± 0.0777	14.695 ± 0.0787	0.745257		14.633 ± 0.0591		14.625 ± 0.0536		0.99999	0.96617	0.2762	0.99978		14.478 ± 0.0990	14.525 ± 0.0769	0.0566174		14.542 ± 0.0791	14.517 ± 0.1063	0.970175		14.678 ± 0.0521		14.520 ± 0.0497		0.82194	0.98363	0.000155519		14.554 ± 0.0785	0.36	14.450 ± 0.0877	0.997	14.545 ± 0.0782	0.407	14.576 ± 0.0758	0.226	14.426 ± 0.1271
Tail Length (mm)	79.500 ± 0.8104	80.274 ± 0.7317	0.166612		79.694 ± 0.9886	79.816 ± 0.9139	0.858892		80.509 ± 1.0322	80.347 ± 0.9925	0.825769		79.861 ± 1.2251		79.571 ± 0.8944		0.99996	0.99978	0.63142	0.99556		78.868 ± 1.0113	79.976 ± 0.9552	0.166612		81.158 ± 1.6842	80.435 ± 2.3374	0.858892		80.105 ± 0.8062		79.775 ± 0.7463		0.61643	0.9624	0.82771		80.120 ± 0.8107	0.0843	80.091 ± 1.2760	0.0907	79.767 ± 1.2491	0.0232	81.783 ± 1.0380	0.9442	82.500 ± 1.2624
Body Composition traits
Carcass Weight (g)	10.198 ± 0.1749	10.371 ± 0.1712	0.167713		9.805 ± 0.2286	9.826 ± 0.1976	0.889844		10.345 ± 0.2426	10.182 ± 0.2299	0.343707		9.926 ± 0.2458		10.225 ± 0.2049		0.999679	0.054437	0.932182	0.363098		9.697 ± 0.2647	9.708 ± 0.2227	0.167713		10.050 ± 0.2730	9.843 ± 0.2880	0.889844		10.314 ± 0.1696		9.908 ± 0.1900		0.480631	0.466662	0.0079895		10.225 ± 0.2173	0.00785	9.732 ± 0.2794	0.89323	9.876 ± 0.2417	0.44593	9.868 ± 0.2122	0.51661	9.541 ± 0.3439
Liver (g)	1.136 ± 0.0329	1.113 ± 0.0433	0.408634		1.057 ± 0.0410	1.023 ± 0.0371	0.224134		1.112 ± 0.0428	1.124 ± 0.0377	0.676028		1.054 ± 0.0446		1.117 ± 0.0431		0.95841	0.243529	0.999622	0.250599		1.052 ± 0.0450	1.018 ± 0.0402	0.408634		1.067 ± 0.0485	1.049 ± 0.0487	0.224134		1.083 ± 0.0222		1.042 ± 0.0312		0.98226	0.75214	0.15008		1.165 ± 0.0414	0.0044	1.063 ± 0.0567	0.8419	1.033 ± 0.0375	0.99613	1.055 ± 0.0673	0.90944	1.018 ± 0.0568
Spleen (g)	0.073 ± 0.0028	0.085 ± 0.0032	9.38468e-08		0.072 ± 0.0038	0.070 ± 0.0057	0.60107		0.076 ± 0.0038	0.069 ± 0.0026	0.0102251		0.072 ± 0.0039		0.077 ± 0.0042		0.51952	0.45082	0.98764	0.41081		0.070 ± 0.0026	0.080 ± 0.0117	9.38468e-08		0.070 ± 0.0041	0.068 ± 0.0036	0.60107		0.076 ± 0.0027		0.072 ± 0.0023		0.922602	0.998577	0.069264		0.073 ± 0.0034	0.775	0.072 ± 0.0051	0.915	0.069 ± 0.0030	1	0.069 ± 0.0047	1	0.069 ± 0.0052
Kidney (g)	0.278 ± 0.0066	0.283 ± 0.0067	0.276439		0.269 ± 0.0081	0.271 ± 0.0092	0.812747		0.276 ± 0.0075	0.272 ± 0.0076	0.473473		0.271 ± 0.0080		0.287 ± 0.0082		0.389067	0.0108	0.239501	0.056945		0.264 ± 0.0097	0.271 ± 0.0081	0.276439		0.275 ± 0.0097	0.277 ± 0.0096	0.812747		0.286 ± 0.0065		0.270 ± 0.0066		0.687668	0.493833	0.0022728		0.271 ± 0.0075	0.00582	0.258 ± 0.0071	0.56693	0.261 ± 0.0079	0.25608	0.265 ± 0.0088	0.08401	0.248 ± 0.0117
Heart (g)	0.116 ± 0.0024	0.122 ± 0.0026	0.0035406		0.111 ± 0.0030	0.115 ± 0.0040	0.0868877		0.118 ± 0.0036	0.117 ± 0.0041	0.75526		0.110 ± 0.0036		0.119 ± 0.0029		0.751662	0.0024859	0.996676	0.0022489		0.105 ± 0.0032	0.110 ± 0.0034	0.0035406		0.108 ± 0.0035	0.107 ± 0.0034	0.0868877		0.114 ± 0.0019		0.110 ± 0.0027		0.039454	0.999757	0.085523		0.110 ± 0.0029	0.999	0.109 ± 0.0039	1	0.104 ± 0.0034	0.545	0.107 ± 0.0034	0.96	0.109 ± 0.0088
Testis (g)	0.167 ± 0.0037	0.170 ± 0.0035	0.307852		0.166 ± 0.0039	0.175 ± 0.0037	0.00223049		0.172 ± 0.0036	0.170 ± 0.0064	0.608242		0.176 ± 0.0040		0.169 ± 0.0031		0.92328	0.841933	0.790903	0.111264		0.156 ± 0.0059	0.171 ± 0.0042	0.307852		0.172 ± 0.0036	0.171 ± 0.0051	0.00223049		0.175 ± 0.0031		0.165 ± 0.0031		0.010087	0.143008	0.000254052		0.169 ± 0.0058	0.01266	0.171 ± 0.0041	0.00702	0.174 ± 0.0036	< 0.001	0.173 ± 0.0064	< 0.001	0.155 ± 0.0087
Gastrocnemius (g)	0.156 ± 0.0039	0.155 ± 0.0043	0.704214		0.156 ± 0.0059	0.156 ± 0.0049	0.97499		0.161 ± 0.0047	0.160 ± 0.0045	0.891066		0.154 ± 0.0054		0.157 ± 0.0039		0.99956	0.99209	0.79059	0.91763		0.145 ± 0.0052	0.147 ± 0.0053	0.704214		0.139 ± 0.0077	0.145 ± 0.0085	0.97499		0.149 ± 0.0040		0.145 ± 0.0038		0.99927	0.6832	0.40765		0.406 ± 0.0030	< 0.001	0.401 ± 0.0087	0.0674	0.399 ± 0.0036	0.1631	0.401 ± 0.0052	0.0725	0.389 ± 0.0046
Brain Weight (g)	0.407 ± 0.0034	0.408 ± 0.0041	0.897559		0.401 ± 0.0050	0.409 ± 0.0045	0.0217073		0.406 ± 0.0044	0.401 ± 0.0035	0.104347		0.405 ± 0.0040		0.403 ± 0.0032		0.35363	0.96949	0.82564	0.96469		0.395 ± 0.0043	0.400 ± 0.0033	0.897559		0.401 ± 0.0051	0.392 ± 0.0043	0.0217073		0.404 ± 0.0028		0.397 ± 0.0027		0.6383	0.427091	0.0099723		0.155 ± 0.0071	0.795	0.142 ± 0.0085	0.8886	0.151 ± 0.0067	0.9846	0.158 ± 0.0071	0.446	0.148 ± 0.0081
Gonadal Fat (g)	0.319 ± 0.0165	0.336 ± 0.0165	0.134559		0.306 ± 0.0166	0.296 ± 0.0152	0.387879		0.340 ± 0.0212	0.331 ± 0.0201	0.538582		0.302 ± 0.0204		0.330 ± 0.0154		0.880142	0.367252	0.920884	0.26445		0.319 ± 0.0168	0.287 ± 0.0170	0.134559		0.319 ± 0.0250	0.318 ± 0.0276	0.387879		0.323 ± 0.0124		0.336 ± 0.0155		0.5117	0.91201	0.51182		0.329 ± 0.0306	0.1438	0.326 ± 0.0194	0.229	0.347 ± 0.0203	0.0107	0.320 ± 0.0297	0.3401	0.280 ± 0.0292
Retro-Peritoneal Fat (g)	0.060 ± 0.0046	0.068 ± 0.0049	0.0292054		0.059 ± 0.0045	0.057 ± 0.0046	0.5379		0.066 ± 0.0060	0.062 ± 0.0049	0.356578		0.056 ± 0.0052		0.063 ± 0.0044		0.930342	0.773462	0.918718	0.324591		0.065 ± 0.0041	0.054 ± 0.0041	0.0292054		0.067 ± 0.0069	0.065 ± 0.0075	0.5379		0.065 ± 0.0036		0.068 ± 0.0045		0.8058	0.99992	0.60742		0.065 ± 0.0076	0.01382	0.060 ± 0.0055	0.14932	0.066 ± 0.0049	0.00399	0.061 ± 0.0091	0.09107	0.046 ± 0.0076
Mesenteric Fat (g)	0.186 ± 0.0077	0.202 ± 0.0091	0.0103501		0.180 ± 0.0086	0.187 ± 0.0096	0.281003		0.192 ± 0.0109	0.187 ± 0.0107	0.521607		0.172 ± 0.0116		0.188 ± 0.0087		0.998162	0.716392	0.975953	0.163021		0.177 ± 0.0083	0.173 ± 0.0098	0.0103501		0.185 ± 0.0109	0.184 ± 0.0129	0.281003		0.187 ± 0.0064		0.181 ± 0.0077		0.87226	0.85145	0.60808		0.181 ± 0.0115	0.00144	0.182 ± 0.0131	0.0014	0.187 ± 0.0104	< 0.001	0.177 ± 0.0145	0.00946	0.142 ± 0.0147
Femoral Fat (g)	0.284 ± 0.0107	0.309 ± 0.0129	0.00466959		0.280 ± 0.0144	0.275 ± 0.0119	0.588847		0.303 ± 0.0142	0.289 ± 0.0131	0.167721		0.269 ± 0.0153		0.290 ± 0.0114		0.960127	0.799253	0.640169	0.214072		0.288 ± 0.0119	0.273 ± 0.0122	0.00466959		0.292 ± 0.0199	0.299 ± 0.0197	0.588847		0.291 ± 0.0082		0.303 ± 0.0118		0.292	0.939	0.20708		0.282 ± 0.0185	0.238	0.281 ± 0.0145	0.287	0.280 ± 0.0106	0.26	0.275 ± 0.0276	0.501	0.250 ± 0.0252
Total Fat Mass (g)	0.850 ± 0.0363	0.916 ± 0.0398	0.0179154		0.824 ± 0.0373	0.814 ± 0.0387	0.714818		0.901 ± 0.0476	0.869 ± 0.0460	0.350867		0.800 ± 0.0486		0.871 ± 0.0365		0.931735	0.513057	0.837452	0.148241		0.849 ± 0.0349	0.787 ± 0.0408	0.0179154		0.863 ± 0.0580	0.867 ± 0.0619	0.714818		0.866 ± 0.0282		0.890 ± 0.0369		0.45759	0.98825	0.65915		0.857 ± 0.0641	0.03709	0.849 ± 0.0441	0.06897	0.880 ± 0.0401	0.00636	0.833 ± 0.0768	0.13889	0.717 ± 0.0793
1: p-value for the within strain comprarison of B6/B6 vs. A/B6 Non-Recombinant genotypes
2: p-value for the comprarison between the derived B6/B6 Non-Recombinant genotypes and the B6 control mice (B6.C)
3: p-value for the comparison between N3 B6/B6 derive to B6.C
