## Supplementary Table S5 for "Lack of evidence supporting transgenerational effects of non-transmitted paternal alleles on the murine transcriptome"

### Sheet: Expression Assay Design
Supplementary Table S5. Gene expression assay design to validate differentially expressed genes from RNA-seq between B6.A-<N> and B6.C.
Platform	MGI Symbol	Ensembl ID	Primer Left Seq	Primer Right Seq	1Primer at Exon-Exon Probe	3' junction side (bp)	Amplicon (bp)
Fluidigm	Fn1	ENSMUSG00000026193	TCAATGGGGCAATTTACGTTAGTG	CGGCCACACCTACAACCAGTAT	L	4	72
Fluidigm	Tnp1	ENSMUSG00000026182	GATCGGTAATTGCGACTTGCATC	CGGAAGAGCGTCCTGAAAAGTAG	L	4	59
Fluidigm	Slc41a2	ENSMUSG00000034591	AGGGTGAACACCTGCAGCAC	TGGCCACACCTCTCTGACTGTAG	L	9	72
Fluidigm	Srebf1	ENSMUSG00000020538	GCTCAGCTGTAGTGCCTCCTTTG	AGTCTGAGGAGGAGGGCAGGTT	L	8	52
Fluidigm	Col1a1	ENSMUSG00000001506	ACGGCTGCACGAGTCACAC	GGGAGGTCTTGGTGGTTTTGTATT	L	8	69
Fluidigm	Tcap	ENSMUSG00000007877	CGGAAGAGGGATGCTCCTTG	CTGTACCACCGCCTGACACTG	L	10	86
Fluidigm	Gh	ENSMUSG00000020713	CATCTTCCAGCTCCTGCATCA	ACCTCGGACCGTGTCTATGAGAA	L	8	76
Fluidigm	Serpina3k	ENSMUSG00000058207	GAAACTGAGTGTGTCTCAGGTGGTC	GAATGCCACCAATAACCCCTGT	L	6	98
Fluidigm	Sema4d	ENSMUSG00000021451	AAACATTTGAGTTCCGCTGTGC	CACATCCTCATGCCTGGATAAGA	R	6	84
Fluidigm	Tef	ENSMUSG00000022389	TGTCCCTGATGAACAGAAGGATG	GAGCGTTTAGCTGCCACATTGTT	L	4	72
Fluidigm	Rnu12	ENSMUSG00000065176	CCGAGTCCTCACTGCTTATGTGA	ATTGCAACCTATACCCGCTCAAA	/	/	54
Fluidigm	Tnp2	ENSMUSG00000043050	TTGTATCTTCGCCCTGAGCTACG	GACCTTTGAAGGGAAAGTGAGCA	L	10	93
Fluidigm	Tbp	ENSMUSG00000014767	CAGGAGCCAAGAGTGAAGAACAA	AAGCCCAACTTCTGCACAACTCTA	L	10	73
Fluidigm	Tnxb	ENSMUSG00000033327	ACAGTGGATCACCAGGGAGTGAG	GTGAAGGGCACAGAGAACTCGAA	L	8	65
Fluidigm	Hspa1b	ENSMUSG00000090877	AACAGGTCCGAGCACAGCTCTT	AGGGCATCGACTTCTACACATCC	/	/	64
Fluidigm	Hspa1a	ENSMUSG00000091971	GCTTGTGCACGAACTCCTCCT	AGGTCATCTCCTGGCTGGACTC	/	/	60
Fluidigm	Tubb5	ENSMUSG00000001525	CCCAGACTGACCGAAAACGAA	ACCTGGGACTATGGACTCCGTTC	L	10	82
Fluidigm	Ide	ENSMUSG00000056999	AATCACTTCAGGTTGTGGCAAGG	GTTGTTGGAGAGTTCCCCTCTCA	L	11	75
Fluidigm	Ide	ENSMUSG00000056999	TGATAAACAAACCATCCTCTGTCAGG	CAAACCTCTCCTTCCAAGTCAGC	L	7	75
Fluidigm	Cyp2c38	ENSMUSG00000032808	ACAAACCCGTTTTCCTGCTGAG	CCTGGCCACTTTCTAGACGCTAA	L	8	81
Fluidigm	Cyp2c69	ENSMUSG00000092008	GCTAAAACCAATGCCCTTTCCTT	CCTCATTGACCATGGAGAAGTGTT	L	9	88
Fluidigm	Eif3j1	ENSMUSG00000027236	GAAGCAAGAAAAGCAAAGCAAAGC	CCATAATCTGCCAGGTCGTCTTT	L	11	99
Fluidigm	B2m	ENSMUSG00000060802	ACATACGCCTGCAGAGTTAAGCA	TGATCACATGTCTCGATCCCAGT	R	6	75
Fluidigm	Ciart	ENSMUSG00000038550	TGACTTCTGGGCAGCTATGTGAG	ACAGAAGCCTCAGATGGGAGAAC	R	5	97
Fluidigm	Tent5c	ENSMUSG00000044468	AGGGGAAGCTGGGCGTTG	CTGTCTAGGGGCCGCAGTCTC	L	10	98
Fluidigm	Trp53inp1	ENSMUSG00000028211	CTCGGCTCACGGATGATGACT	GGCCCAATATCACAGACGAGAGA	L	11	88
Fluidigm	Rpl37rt	ENSMUSG00000072692	CTTCGTCATCTTGCTTCCAGGTG	AGCAGTGCGTGTGTGTGGTGT	L	7	83
Fluidigm	Rnu11	ENSMUSG00000077323	ACCAGCTGCCCAATTACCAAAA	ACACGCAGGGCAACTCGAT	/	/	87
Fluidigm	Hspg2	ENSMUSG00000028763	CAAGGACATCATCTACATTGGTGGT	CAGAAGAGAACTTGCCCCTGGT	L	5	68
Fluidigm	Per3	ENSMUSG00000028957	CAGGAGCTGTTCCGTGTCTCTCT	CCTGCACAAACACATCTTCATCC	L	6	112
Fluidigm	Rplp0	ENSMUSG00000067274	TTCCCACTTACTGAAAAGGTCAAGG	AGCCGCAAATGCAGATGGA	L	7	57
Fluidigm	Gusb	ENSMUSG00000025534	TTACTCTCAGCGGTGACTGGTTC	GTCGGAGAGCTCATCTGGAATTT	L	8	61
Fluidigm	Rny3	ENSMUSG00000064945	TTGGTCCGAGAGTAGTGGTGTTT	AAAAGGCTGGTCAAGTGAAGCA	/	/	100
Fluidigm	Cyp26b1	ENSMUSG00000063415	GGGGATCTGGAAACCATCCA	GGACTGTGTCATCAAGGAGGTCA	L	5	100
Fluidigm	Ssc5d	ENSMUSG00000035279	CCCGTGCAGGTTCACCAAG	TGAAGAGGAGGAAGCAGGAGATG	L	10	89
Fluidigm	Fosb	ENSMUSG00000003545	TGATCAGTTTCCGCCTGAAGTC	GTTCGCAGAGAGCGGAACAAG	L	11	89
Fluidigm	Cyp2a5	ENSMUSG00000005547	TACCTCCATGGGGCAGCTCTA	GGCAGGTGTTTCATCACAGAAGA	L	5	54
Fluidigm	Ltbp4	ENSMUSG00000040488	TCCGCACATTCGTCATTATCAAC	TGCAGCAACGGGTTCTACTATCA	L	4	65
Fluidigm	Dbp	ENSMUSG00000059824	GCCTGAGGAACAGAAGGATGAGA	GACCTCTTGGCTGCTTCATTGTT	L	7	69
Fluidigm	Ldhc	ENSMUSG00000030851	TACCACGCTGGTTAAGGGCTTC	TCCCAAGACACAAGGGATACTGAG	L	6	70
Fluidigm	Thrsp	ENSMUSG00000035686	TTCTCTCGTGTAAAGCGATCTTCAG	GCGGAAATACCAGGAAATGACAG	L	6	75
Fluidigm	Dnajb1	ENSMUSG00000005483	CTTCGGGAGGCTCTCTGTGG	CCGTCCAGAGTAGGGACATTCAC	L	11	50
Fluidigm	Zfp469	ENSMUSG00000043903	ACATGGAAGCGTGGGAAACACT	GGCTGGGAGTTGCTTGCTTT	/	/	86
Fluidigm	Cspg4	ENSMUSG00000032911	CCGTCTCTGGAAGAACAAAGGTCT	GCACACTGGCTAGGAGGTTGG	L	4	98
Fluidigm	Clpx	ENSMUSG00000015357	AAGAGGAGGTGAAGTGTTGGACTCT	CAGAAGGGTTTTACCTGACCCAGT	R	10	100
Fluidigm	Onecut1	ENSMUSG00000043013	CCTGCTGGAGCCTGCAAAC	CCTCTGTCCTTCCCGTGTTCTT	L	9	84
Fluidigm	Cish	ENSMUSG00000032578	CTTCGGGAATCTGGGTGGTACT	GAATGTACCCTCCGGCATCTTCT	L	9	84
Fluidigm	Gm26448	ENSMUSG00000064380	CTAGTGGCATAGGGGAGCATAGG	GCACAAAGCCCAGCTTCATCT	/	/	83
Fluidigm	Hprt	ENSMUSG00000025630	CAGGGATTTGAATCACGTTTGTG	CTTGCGCTCATCTTAGGCTTTGT	L	10	73
Fluidigm	Mid1	ENSMUSG00000035299-1	TGGGGTTATTTTACACAGAGTCTCCA	ATTAGGACCTGGGAGGATGCAGT	L	8	54
Fluidigm	Mid1	ENSMUSG00000035299-2	TGGATTACCTAACAGCTCCCAACC	GACGGTGATGGTGTCGTAGGAAG	L	9	77
Fluidigm	Mid1	ENSMUSG00000035299-3	GGAAGCACATGGTACGCCATC	GTTCTTCCCGATCCACTCGTGTT	L	10	69
Fluidigm	Coq10b	ENSMUSG00000025981-1	TCTTCAGAATCTCTGCGCCACTA	TTTACACCAGGGAACGAAATGCT	GAGTATTCAGAGAGAAGAATTCTAGGGTAC	4	99
Fluidigm	Coq10b	ENSMUSG00000025981-2	CTATTTGGCGTTTTAGCCCAGGT	GAGTAGCGAGCTGAGAGTGCAGA	CAAGAACTTGTACCTTGGATTTTTCAATTT	4	72
Fluidigm	Tns1	ENSMUSG00000055322	GCCTCCCTCTGTCTTCATCCA	CCTCAACACTGTCACCTTCTGTGA	CCTCCCTCTGTCTTCATCCACTTTC	4	66
Fluidigm	Crem	ENSMUSG00000063889-1	CACAGCCACACGATTTTCAAGAC	GTCCCCAGCAACTAGCAGAAGAA	CCGGGCAGCTTCCCTGT	4	74
Fluidigm	Crem	ENSMUSG00000063889-2	CAGGCACATCAGAGGAAAGTTCA	GCAACAATTGCAGAGACAGATGA	CAGAGGAAAGTTCATTCAGTATTTTTCTAT	4	118
Fluidigm	Nrep	ENSMUSG00000042834	CTCCTCCATCTTCTTTCGGTTCA	CCAGAACTCTTGGTCTGGGTCAG	TAGGCACGGGAAGTCTTCCCTTA	4	88
Fluidigm	Per3	ENSMUSG00000028957	CTCTGTCTTCACAGGCGACACA	AGAAGCTCCAGAGCATGGAACAG	CACAGGCGACACAGCTCTGG	4	135
Fluidigm	Eln	ENSMUSG00000029675	CCACAGGATTTCCCAAAGCAG	CCTATGGAGGAGCCCTTGGAG	CAAAGCAGCCCCCACCTTG	4	51
Fluidigm	Alas1	ENSMUSG00000032786	GTGGCTTAAGTTCCAGCCCAACT	AGGCCATCAATTACCCAACAGTG	CGTGACCAGCAGCTTCTCCAC	4	113
2ABI	Tbp	ENSMUSG00000014767	GACTTCAAGATCCAGAACATGGT	TTCTGGGTTTGATCATTCTGTAGA	/56-FAM/ACCAGCAGT/ZEN/TCAGTAGCTATGAGCC/3IABkFQ/	3	146
2ABI	Hprt	ENSMUSG00000025630	CCCCAAAATGGTTAAGGTTGC	TGATTCAAATCCCTGAAGTACTCA	/56-FAM/AATCCAACA/ZEN/AAGTCTGGCCTGTATCCA/3IABkFQ/	17	148
2ABI	Crem	ENSMUSG00000063889-3	GTACAGTTACCTTCAGGCCAA	ATCATCTGTCTCTGCAATTGTTG	/56-FAM/TGGTGTCTG/ZEN/AATAACTCCCTGGACCT/3IABkFQ/	/	123
2ABI	Crem	ENSMUSG00000063889-4	AATTCTTTCACGAAGACCCTCA	AGCAATGTTAGGTGGTGTCC	/56-FAM/TTCCTCTGA/ZEN/TGTGCCTGGTATTCCC/3IABkFQ/	/	121
2ABI	Gm26448	ENSMUSG00000064380	GAGATGAAGCTGGGCTTTGT	CACTGTTTCCTGCATGGTTTG	/56-FAM/CGCGCCTGC/ZEN/ATATTCCTACGACTT/3IABkFQ/	/	99
1: Primer spanning Exon-Exon junction, L = left, R = right, / = primer nor probe is junction spanning, [ATCG] junction specific primer
2: PrimeTime Probes were modified with Intermediate ZEN, 5' 6-FAM, and 3' Iowa BlackÆ FQ, and were HPLC Purified
